# Cheese adaptation beyond *Penicillium*: contrasting genomic trajectories in the distantly related *Nectriaceae* molds

**DOI:** 10.64898/2026.10.08.757356

**Authors:** Lily Peck, Jean-Luc Jany, Monika Coton, Océane Savary, Jean-Philippe Vernadet, Alodie Snirc, Tatiana Giraud, Emmanuel Coton, Jeanne Ropars

**Author notes:** Current addresses: (Lily Peck: Department of Ecology and Evolutionary Biology, University of California, Los Angeles, 90095-1438, USA). Equal supervision (Emmanuel Coton, Jeanne Ropars).

## Abstract

Fungal domestication provides a powerful framework for understanding adaptation to human-made environments, yet genomic studies of cheese-associated fungi have largely focused on *Penicillium* molds. Here, we investigated cheese-associated *Nectriaceae*, a phylogenetically distant fungal lineage of ascomycetes, by comparing genomes of nine cheese isolates, belonging to five species, with 22 relatives from other environments. Comparative genomic analyses revealed strikingly contrasting evolutionary trajectories in the two cheese-associated genera. *Longinectria* showed extensive gene family expansions and duplications, particularly affecting nutrient transport, specialised metabolism and fungal recognition, whereas cheese-associated *Bisifusarium* exhibited genome reduction and contraction of many of the same functional systems. In *Bisifusarium domesticum*, these reductions extended to biosynthetic gene clusters, carbohydrate-active enzymes and peptidases, consistent with ecological specialisation. We further identified a 75-kb region with >98% nucleotide identity between two cheese-associated *Bisifusarium* species, strongly supporting recent horizontal transfer. This region contains several genes involved in ion transport and salt tolerance, including functions previously identified in horizontally transferred regions of cheese-associated *Penicillium* populations. Together, our results reveal multiple genomic routes to cheese association and highlight gene-family turnover, adaptive protein evolution and horizontal gene transfer as complementary mechanisms shaping fungal evolution in anthropogenic environments.
