## Supplementary Tables for "Cheese adaptation beyond *Penicillium*: contrasting genomic trajectories in the distantly related *Nectriaceae* molds"

### Sheet: Table S1
Table S1.
Strain name	Species (Lombard)	Species name GenBank	Strain origin	strain environment	Generated in this study	NUMBER	Genome/assembly id	Sequencing technology	BUSCO score (hypocreales_odb12)	Genome size	N50	Largest contig size	# contigs > 1kb	# gene	GC content (%)	link	# Captains	starfish new with all genomes # Captains
NRRL 13412	Albonectria rigidiuscula	Fusarium decemcellulare	Coffee	non-cheese		JAAGWO000000000**	GCA_013266205.1	Illumina MiSeq		53348508	35646	214938	3023	17798	51.81	https://www.ncbi.nlm.nih.gov/nuccore/1848347901		5
UBOCC-A-120036	Bisifusarium allantoides	Bisufusarium allantoides	Soft cheese type	cheese	x					31089975	525651	2152103	153	10027	49.57		2	2
UBOCC-A-120021	Bisifusarium penicilloides	Bisifusarium penicilloides	Cheese (Mont d'Or)	cheese	x					31573305	509109	1344852	160	9647	47.40		4	3
NRRL 20691	Bisifusarium dimerum	Fusarium dimerum	Soap	non-cheese		JABGLY000000000	GCA_013623525.1	Illumina MiSeq		37205925	53049	463026	1658	11368	48.64	https://www.ncbi.nlm.nih.gov/nuccore/1878492792		10
ESE00042	Bisifusarium domesticum	Bisifusarium domesticum	Cheese (Eguia)	cheese	x				99.1	34155704	140828	651754	650	9459	48.21		6	6
ESE00064	Bisifusarium domesticum	Bisifusarium domesticum	Cheese (Bethmale, tomme pyrénées)	cheese	x				99.1	34114199	120443	440765	746	9415	48.24		6	6
LMA587	Bisifusarium domesticum	Bisifusarium domesticum	Artisanal cheese with wash crust, Quebec Canada	cheese	x				99.1	33497993	124980	387009	580	9354	48.36		5	5
NRRL 29976	Bisifusarium domesticum	Fusarium domesticum	Swiss Raclette cheese	cheese		JABFEV000000000	GCA_013618395.1	Illumina MiSeq	98.1	32227375	25046	186155	2576	9400	48.97	https://www.ncbi.nlm.nih.gov/nuccore/1878436032		6
UBOCC-A-120004	Bisifusarium domesticum	Bisifusarium domesticum	Commercial adjunct culture	cheese	x				99.2	33402597	52958	241775	1245	9289	48.43		9	9
NRRL 20711	Bisifusarium penzigii	Fusarium penzigii	Clinical isolate from an eye infection (Homo sapiens)	non-cheese		JABFFC000000000	GCA_013623535.1	Illumina MiSeq		36214058	59560	380758	1141	11009	48.82	https://www.ncbi.nlm.nih.gov/nuccore/1878452614		11
NRRL 53998	Cyanonectria cyanostoma	Fusarium cyanostoma	-	non-cheese		JABCKW000000000	GCA_014824385.1	Illumina MiSeq		38019690	53135	382910	1522	11483	52.12	https://www.ncbi.nlm.nih.gov/nuccore/1911523347		13
NRRL 36148	Cyanonectria buxi	Fusarium buxicola	Buxus	non-cheese		JAAVUK000000000	GCA_014899095.1	Illumina MiSeq		34980509	45075	316232	1507	10703	52.23	https://www.ncbi.nlm.nih.gov/nuccore/1917448298		4
NRRL 25539	Fusarium babinda	Fusarium babinda	Soil	non-cheese		JABCKA000000000	JABCKA01.1	Illumina MiSeq		42665793	44201	225191	1799	14587	48.30	https://www.ncbi.nlm.nih.gov/Traces/wgs/?val=JABCKA01		5
NRRL 25331	Fusarium circinatum	Fusarium circinatum	Plant (Pinus radiata)	non-cheese		JAAQPE000000000	JAAQPE01.1	Illumina MiSeq		42441959	96548	529778	986	14534	48.68	https://www.ncbi.nlm.nih.gov/Traces/wgs/?val=JAAQPE01		2
CBS 104.09	Fusarium graminearum	Fusarium graminearum	-	non-cheese		JADPMY000000000	JADPMY01.1	Illumina HiSeq		36488216	2689977	5650630	20	12036	48.14	https://www.ncbi.nlm.nih.gov/Traces/wgs/?val=JADPMY01		0
NRRL 32931	Fusarium oxysporum	Fusarium oxysporum	-	non-cheese		AFML00000000*	AFML01.1	Illumina		47202552	538881	2568116	536	15552	47.63	https://www.ncbi.nlm.nih.gov/Traces/wgs/?val=AFML01		6
NRRL 13708	Fusarium sambucinum	F. sambucinum	Solanum tuberosum	non-cheese		JAAVUG000000000	JAAVUG01.1	Illumina MiSeq		37455057	174069	704916	451	12726	47.81	https://www.ncbi.nlm.nih.gov/Traces/wgs/?val=JAAVUG01		3
ESE00026	Fusarium solani	F. solani	Cheese (La Toudeille)	cheese	x					49299890	432460	1669983	951	15967	50.42		9	8
S2_018_00R2	Fusarium solani	Fusarium solani	hospital sink	non-cheese		SCGO00000000	SCGO01.1	Illumina HiSeq		44931741	24417	162690	2622	15685	52.56	https://www.ncbi.nlm.nih.gov/Traces/wgs/?val=SCGO01		5
NRRL 66329	Fusarium venenatum	Fusarium venenatum	Wheat haulm	non-cheese		JABFFH000000000	JABFFH01.1	Illumina MiSeq		37914388	177783	605662	545	12729	47.81	https://www.ncbi.nlm.nih.gov/Traces/wgs/?val=JABFFH01		5
NRRL 22566	Fusarium verrucosum	Fusarium verrucosum	Bamboo culm	non-cheese		JABFFJ000000000	GCA_013623715.1	Illumina MiSeq		34107833	96156	388152	680	11333	48.59	https://www.ncbi.nlm.nih.gov/nuccore/1878477038		1
IMI389563	Fusarium xylarioides	F. xylarioides	Arabica coffee	non-cheese						55728398	42705	194229	4040	17449	42.11			13
ESE00140	Longinectria lagenoides	Longinectria lagenoides	Cheese (Tilsit)	cheese	x					59559557	99199	1028496	2276	15955	50.09		12	11
UBOCC-A-120039	Longinectria lagenoides	Longinectria lagenoides	Cheese (Vacherin Fribourgeois)	cheese	x					59728312	100353	997834	1837	16081	49.96		12	12
UBOCC-A-120043	Longinectria verticilliforme	Longinectria verticilliforme	Cheese (Alpeggio)	cheese	x					48119454	157265	740456	720	13742	50.42		18	18
NRRL 22152	Luteonectria albida	Luteonectria albida	woody stem bark	non-cheese		JABFEP000000000	GCA_013618265.1	Illumina MiSeq		36252545	12889	110762	4570	13199	55.19	https://www.ncbi.nlm.nih.gov/nuccore/1878427858		14
NRRL 54600	Luteonectria nematophila	Luteonectria nematophila	-	non-cheese		JABFFA000000000	GCA_013623595.1	Illumina MiSeq		51910040	23724	191105	4192	17094	53.44	https://www.ncbi.nlm.nih.gov/nuccore/1878462295		15
NRRL 20438	Neocosmospora ambrosia	Fusarium ambrosium	Xyleborus fornicatus	non-cheese		NIZV00000000	GCA_003947045.1	Illumina MiSeq		49041918	121643	497236	1365	16413	51.13	https://www.ncbi.nlm.nih.gov/nuccore/1536022193		10
NRRL 22090	Neocosmospora illudens	Fusarium illudens	Beilschmiedia tawa	non-cheese		JABFEX000000000	GCA_013623515.1	Illumina MiSeq		39925463	24550	154285	2937	13071	53.06	https://www.ncbi.nlm.nih.gov/nuccore/1878443938		5
NRRL 22166	Neocosmospora vasinfecta	Fusarium neocosmosporiellum	soil (Heterodera glycines)	non-cheese		SSHR00000000*	GCA_006518225.1	Illumina MiSeq		52898084	30319	187558	3899	16638	51.86	https://www.ncbi.nlm.nih.gov/nuccore/1695704922		27
NRRL 25729	Rectifusarium robinianum	Fusarium ventricosum	tree (Robinia pseudoacacia)	non-cheese		JABFFI000000000	GCA_013623725.1	Illumina MiSeq		36386103	48690	358313	1533	10571	51.65	https://www.ncbi.nlm.nih.gov/nuccore/1878479088		5
IHEM 4405	Xenoacremonium recifei	Xenoacremonium recifei	mycetoma	non-cheese		WOFQ00000000.1	WOFQ01.1	Illumina HiSeq		41506228	561915	2696139	354	13945	52.13	https://www.ncbi.nlm.nih.gov/Traces/wgs/WOFQ01?display=contigs		2

### Sheet: Table S2
aaa	JAAQPE01.1	Fxyl	AFML01.1	JABCKA01.1	GCA_013623715.1	JABFFH01.1	JAAVUG01.1	JADPMY01.1	GCA_014899095.1	GCA_014824385.1	SCGO01.1	ESE00026	GCA_003947045.1	GCA_006518225.1	GCA_013623515.1	GCA_013266205.1	UBOCC-A-120039	ESE00140	UBOCC-1-120043	GCA_013623595.1	GCA_013618265.1	UBOCC-A-120004	LMA587	GCA_013618395.1	ESE00064	ESE00042	UBOCC-A-120036	UBOCC-A-120021	GCA_013623535.1	GCA_013623525.1	GCA_013623725.1	WOFQ01.1
JAAQPE01.1	99.9065	78.3384	78.7364	79.927	80.1043	76.8446	77.5039	81.122	76.4164	75.7341	73.9207	72.533	74.2561	73.7637	74.5966	74.8199	71.5999	69.5076	71.2863	74.316	74.9455	72.6431	72.5388	73.3282	72.5391	72.1111	75.3658	74.09	73.9284	73.5885	74.3747	71.6845
Fxyl	88.401	72.1706	80.5962	79.9717	80.1902	76.698	77.3827	80.725	76.1361	75.548	74.0038	71.1308	73.7586	73.0394	74.0855	74.5923	74.0041	69.4624	74.2566	73.936	74.7241	73.2038	71.5994	72.562	71.5757	71.1848	75.693	73.5433	73.8097	73.5432	73.2746	71.2223
AFML01.1	87.743	71.4325	99.6262	80.8082	80.6474	77.6256	78.101	79.744	76.3351	75.6983	74.465	72.6964	74.7459	74.0976	74.3897	74.8799	71.0043	70.6449	70.8217	74.5019	75.0939	98.2799	72.448	73.1132	72.1536	72.3444	76.9593	77.3283	74.0921	74.3006	73.6155	71.0155
JABCKA01.1	80.7197	70.9819	77.9225	99.9934	85.5138	77.7234	78.4646	79.04	77.2268	76.7057	74.6605	73.1401	75.5467	74.3935	75.3084	75.4571	71.0162	72.6825	70.9126	75.0113	75.3513	98.2933	73.5537	73.7878	73.9318	73.6707	77.1394	77.8499	74.1164	73.9229	74.7654	71.9046
GCA_013623715.1	80.2267	72.009	75.8353	84.1195	100	77.7088	77.678	78.149	77.2539	76.7441	74.4999	73.5689	75.0731	74.5287	75.3542	75.3269	97.5267	72.4821	75.1808	75.0453	75.4061	72.9704	73.8374	74.0783	73.7467	73.5822	75.0875	73.1017	73.9394	73.4951	74.8262	72.1227
JABFFH01.1	77.3476	73.0085	76.4059	77.842	78.2067	99.8355	93.5103	87.427	76.2431	75.5949	73.9465	72.257	74.5377	73.907	74.442	74.5515	70.2095	70.9416	71.3578	74.2494	74.7101	72.2473	73.0394	73.2852	73.0133	72.6371	73.6434	73.1339	73.9089	73.7186	74.3691	71.4967
JAAVUG01.1	77.654	72.7018	76.0403	78.1597	78.2926	90.2738	100	88.0855	76.1483	75.6692	73.8955	73.0027	74.2411	73.8242	74.5805	74.7267	74.4381	72.6625	74.6938	74.4039	74.773	73.7011	73.4087	73.508	73.5352	73.2904	74.3254	73.6132	73.7758	73.6904	74.1635	71.1139
JADPMY01.1	77.2746	74.6601	74.7389	77.8325	78.1808	84.163	85.9103	100	76.2221	75.6699	73.9694	72.9054	73.7604	73.7456	74.5489	74.5748	74.8687	68.8465	73.4428	74.4639	74.8833	73.2598	72.5549	73.343	72.5591	72.3376	74.3605	74.2365	73.7366	73.4619	73.8996	72.4058
GCA_014899095.1	75.2614	72.8774	73.5798	75.6765	76.1301	74.5251	75.0041	75.995	100	88.1457	77.637	75.571	77.2397	76.8825	78.5912	78.4488	73.0348	72.133	75.0556	78.0182	78.4013	73.9997	74.3381	74.7574	74.1351	73.8539	73.8912	73.7411	74.7164	74.4206	76.5441	72.9799
GCA_014824385.1	75.2992	70.7906	73.3255	75.8869	76.0899	74.9066	74.9089	75.867	88.9134	99.9918	77.7919	75.5916	77.209	76.8119	78.773	78.568	74.7721	74.7378	74.3291	78.3948	78.6165	73.4251	73.6132	74.4062	73.9165	73.3464	74.8126	73.7867	74.6832	74.4566	76.7467	72.4471
SCGO01.1	74.8873	73.0211	75.2645	75.4379	75.8063	74.0938	74.6499	77.7365	79.7006	79.2284	100	82.1815	84.4779	84.6126	83.7372	77.9834	71.3531	75.3893	71.4758	77.6557	78.0137	97.3814	74.592	74.3926	74.2924	74.2156	77.2274	77.6768	74.9112	74.6222	76.8314	72.5717
ESE00026	74.4525	73.8131	74.5414	75.1923	75.4734	74.0838	74.5428	76.065	79.2769	78.4517	89.375	98.9645	83.6828	81.7271	81.9812	77.5248	74.5523	73.1108	75.6984	76.7874	77.6251	74.1703	72.8255	73.6718	72.3469	72.2014	74.4089	74.3383	74.7459	74.3473	75.7767	71.4556
GCA_003947045.1	74.7051	73.9447	74.4661	75.2517	75.7254	74.5234	74.8152	76.5775	79.4175	78.8661	87.814	80.9254	99.6531	82.2506	82.6379	77.8473	70.7755	73.9154	71.8095	77.2558	77.569	76.9405	73.39	74.1553	73.1148	72.8731	82.7689	78.7981	74.7386	74.384	75.9411	71.5099
GCA_006518225.1	74.331	72.869	74.535	75.337	75.781	74.5411	74.3544	77.633	79.9671	79.4081	88.7766	77.6974	83.5136	99.2982	83.8971	78.1217	71.7778	73.9397	72.8824	77.6616	77.9684	77.612	72.9781	73.5136	72.3948	72.5029	82.5867	79.1638	74.6091	73.9759	76.0413	71.6091
GCA_013623515.1	74.8033	77.6492	73.2208	75.22	75.6552	74.5455	74.7875	75.57	80.4353	79.711	83.875	77.844	81.0733	81.1068	99.9775	78.214	75.5916	74.1315	76.4154	77.8461	78.363	73.9456	73.861	74.4787	73.6847	73.2984	75.2667	73.5385	74.8677	74.4196	76.3234	72.6476
GCA_013266205.1	75.3486	72.4532	73.9577	75.7223	75.7721	74.2664	74.6765	76.2495	80.3507	79.8724	77.503	74.6342	77.1591	76.5567	78.0163	99.9972	73.007	72.4348	74.4603	77.492	77.8544	73.7414	74.2111	74.4802	73.7645	73.7425	74.405	74.1601	74.5932	74.3807	76.2262	71.1812
UBOCC-A-120039	74.1648	74.559	73.4081	74.6662	75.3087	74.187	74.3076	76.078	79.3886	78.7848	76.8979	72.6906	76.2275	75.1449	76.9412	76.977	71.8937	96.9677	72.5168	78.4776	78.9093	73.3823	72.6439	73.4261	71.8066	71.7669	74.161	73.325	74.6578	74.0406	75.5042	71.1866
ESE00140	74.0705	75.2111	73.5761	74.6614	75.166	74.1125	74.1445	76.022	79.4444	78.775	76.8392	72.7354	76.2475	75.1572	76.9147	76.8613	75.6038	98.2487	77.6999	78.4971	78.8947	74.3882	72.792	73.4196	71.9408	71.7434	74.1635	73.9582	74.6952	74.0629	75.4762	71.5086
UBOCC-1-120043	74.0918	82.6899	72.4926	74.9013	75.4479	73.8064	74.3846	75.9505	80.1477	79.6771	77.406	73.6138	76.6394	75.512	78.2581	77.6736	72.5976	72.1917	75.9674	79.175	79.9176	74.7089	72.7379	74.0871	72.3041	72.2677	74.6681	73.4594	74.86	74.5709	75.9505	71.5436
GCA_013623595.1	74.4487	76.8119	74.0873	74.8062	75.3756	73.9395	74.2787	74.6915	79.3137	79.3772	77.1844	74.3526	76.8403	76.13	77.5466	77.343	69.9534	74.7826	71.6663	99.9084	87.8664	73.0025	73.7577	74.1116	73.5149	73.2381	73.6677	73.7829	74.8163	74.6211	76.3281	71.7628
GCA_013618265.1	74.4758	78.1169	73.6059	74.5423	74.8705	74.038	74.188	75.7075	79.3044	78.8367	76.7435	74.5385	76.7878	75.6333	77.3906	77.1974	72.7489	74.037	74.0259	86.0796	99.9721	73.1954	72.8148	74.0751	72.5303	72.3592	73.9805	73.9897	74.7032	74.3746	76.5881	71.6912
UBOCC-A-120004	73.1624	77.0859	72.1796	73.7169	74.0016	73.2975	73.4459	73.647	75.6026	75.0266	74.1589	71.1375	74.3936	72.6929	74.5841	74.2781	72.8979	70.3849	74.8783	74.3866	74.9533	73.6672	97.5382	97.6782	96.1914	96.5063	75.1854	74.2539	78.4202	77.6218	74.3689	72.0512
LMA587	73.0294	74.6919	72.0665	73.7634	73.8888	73.344	73.4535	73.8435	75.5925	75.133	74.2702	71.2972	74.5299	72.7918	74.6644	74.2824	71.1188	70.4947	71.7768	74.427	74.9511	72.9883	99.5139	98.3807	97.6836	97.9763	75.016	74.0154	78.4422	77.7947	74.4466	71.8934
GCA_013618395.1	73.0794	71.266	72.3019	73.7566	73.8705	73.3122	73.5679	73.1715	75.5903	75.1322	74.1576	71.0733	74.5999	72.9661	74.7714	74.2533	69.1373	70.8353	71.8649	74.5343	74.9129	72.9992	97.2586	99.6331	95.8416	96.3842	73.499	73.138	78.5361	77.9159	74.7712	71.9805
ESE00064	73.0595	73.852	72.03	73.7388	73.8507	73.3265	73.4393	73.7745	75.6282	75.0922	74.1928	71.2221	74.3675	72.7167	74.598	74.2797	71.1994	70.5347	70.9283	74.3942	74.9544	98.2304	98.9504	98.7157	99.1712	98.7148	76.8785	76.982	78.5776	77.8249	74.3595	72.071
ESE00042	72.9392	71.6699	72.2172	73.7335	73.9029	73.2804	73.4499	73.7895	75.5321	75.1358	74.0898	71.0528	74.3617	72.7595	74.589	74.261	75.8004	70.4388	76.9773	74.371	74.9826	74.3918	98.8951	98.7208	98.2143	99.3276	74.8105	74.0915	78.4629	77.8428	74.3821	72.2574
UBOCC-A-120036	73.2362	71.0271	74.1982	73.5565	73.3644	74.0733	73.3989	74.9035	75.0978	74.9844	73.6617	71.8325	73.455	73.2699	74.0779	73.9681	73.3677	69.9152	98.1763	74.3891	75.0301	73.4185	75.7442	76.9634	75.1658	74.9374	74.2362	73.367	80.1506	79.7775	73.9383	71.815
UBOCC-A-120021	72.9983	72.2849	72.9384	73.6249	73.506	73.5386	73.5505	74.631	75.1696	74.4699	73.4252	71.329	73.3561	72.7029	73.9442	73.7643	70.9626	68.8187	71.0462	73.9136	74.5035	99.4819	76.1465	77.2	75.4758	75.297	76.4817	77.3695	80.2941	79.4541	73.9286	71.7851
GCA_013623535.1	73.3547	71.6675	76.1284	73.7117	73.8073	73.8744	73.3705	74.598	75.1847	74.5481	73.337	72.0548	74.2083	73.3878	73.8686	73.6898	69.4379	71.4891	70.8638	74.2332	74.5956	76.6905	76.9931	77.6015	76.6371	76.1685	84.3792	99.8212	99.9675	86.9373	74.6539	71.6181
GCA_013623525.1	73.4202	71.9552	76.4262	73.7807	73.6822	73.9969	73.2219	75.5135	75.0853	74.5243	73.6568	72.0261	74.801	73.308	74.1102	73.6525	70.1433	70.5206	71.4575	73.9813	74.4263	76.2126	76.433	77.2452	76.0282	75.4134	100	80.8589	88.1556	99.9312	74.6036	71.6193
GCA_013623725.1	73.2259	72.673	72.9927	73.7937	73.9772	73.4084	73.2183	75.349	76.5711	76.2256	75.0707	73.5978	75.2673	74.5811	75.6023	75.1618	99.0721	71.3727	75.1416	75.7336	76.2591	73.0045	72.6076	74.0408	72.4564	72.1069	75.1586	73.5683	74.4184	74.2321	99.735	71.9899
WOFQ01.1	72.1256	96.0698	70.8406	72.4118	72.3021	71.9764	72.2918	75.0625	74.3716	73.7039	72.5054	72.061	73.2736	72.5897	73.2115	72.804	70.5894	70.3129	72.921	73.43	74.0711	72.2554	72.1263	72.6837	72.2672	71.999	73.1762	73.2937	72.845	72.5917	73.974	99.5807

### Sheet: Table S3
Table S3_mapping
Origin	Strain number	Mapping ref UBOCC-A-120004	Mapping ref ESE00064	Mapping ref ESE00042
Cheese (Eguia)	ESE00042	8596	143	76
Cheese (Bethmale, tomme pyrénées)	ESE00064	8606	-	130
Artisanal cheese with wash crust, Quebec Canada	LMA587	8740	375	367
Swiss Raclette cheese	NRRL 29976	8537	245	231
Commercial adjunct culture	UBOCC-A-120004	-	7150	8341
		0.0256597	0.000426866

### Sheet: Table S4
Table S4. Enrichment of Pfam domains among gene families expanded on the branch leading to Longinectria lagenoides. Gene families showing significant family-wide size variation in CAFE5 (P < 0.05) and an inferred copy-number increase on the branch leading to the sampled L. lagenoides strains were tested for Pfam-domain enrichment using two-sided Fisher’s exact tests. Domain frequencies were compa…
Domain description	Pfam accession	log2OR	n_families	P	Adjusted P
Heterokaryon incompatibility protein (HET)	PF06985	1.92358	19	4.37e-06	0.000284
NACHT domain	PF05729	2.6793	7	0.000317	0.010308
Major Facilitator Superfamily	PF07690	0.897948	44	0.000508	0.0110092
Aldehyde dehydrogenase family	PF00171	1.92808	7	0.00435181	0.0707169
Amino acid permease	PF00324	1.55657	9	0.00610171	0.0793222
FAD binding domain	PF01565	2.07512	5	0.0105425	0.0978945
Amino acid permease	PF13520	1.45622	9	0.00907028	0.0978945

### Sheet: Table S5
Table S5. Over-representation and under-representation of Clusters of Orthologous Groups (COG) functional categories among gene families expanded on the branch leading to Longinectria lagenoides. Gene families showing significant family-wide size variation in CAFE5 (P < 0.05) and an inferred copy-number increase on the branch leading to the sampled L. lagenoides strains were tested for COG functi…
COG Function	COG	log2FE	n_families	P	Adjusted P
Intracellular trafficking, secretion and vesicular transport	U	-2.12385	6	9.13e-06	0.000192
Translation, ribosomal structure and biogenesis	J	-2.28715	4	7.31e-05	0.000768
Carbohydrate transport and metabolism	G	0.828878	53	0.000353	0.00246776
RNA processing and modification	A	-1.9104	4	0.00215914	0.0113355
Amino acid transport and metabolism	E	0.596609	46	0.0144429	0.0519471
Posttranslational modification, protein turnover, chaperones	O	-0.856034	15	0.022263	0.0519471
Inorganic ion transport and metabolism	P	0.747049	27	0.0155698	0.0519471
Secondary metabolites biosynthesis, transport and catabolism	Q	0.565765	45	0.0187512	0.0519471
Signal transduction mechanisms	T	-1.08975	9	0.0198243	0.0519471

### Sheet: Table S6
Table S6. Pairwise comparisons of genome assembly and annotation statistics among non-cheese Nectriaceae, cheese-associated Bisifusarium, and cheese-associated Longinectria. Pairwise comparisons were performed using Wilcoxon rank-sum tests. P-values were adjusted across all pairwise comparisons using the Benjamini–Hochberg procedure.
Genome feature	Group 1	Group 2	n (Group 1)	n (Group 2)	Wilcoxon Z	P	Adjusted P	Significance
genome_size_mb	Non-cheese	Bisi cheese	22	7	-3.54	0.000406	0.000608	***
genome_size_mb	Non-cheese	Longi cheese	22	3	1.79	0.07	0.07	ns
genome_size_mb	Bisi cheese	Longi cheese	7	3	3.82	0.000135	0.000404	***
n50_mb	Non-cheese	Bisi cheese	22	7	1.22	0.2	0.5	ns
n50_mb	Non-cheese	Longi cheese	22	3	0.94	0.3	0.5	ns
n50_mb	Bisi cheese	Longi cheese	7	3	0.07	0.9	0.9	ns
largest_contig_mb	Non-cheese	Bisi cheese	22	7	0.68	0.5	0.5	ns
largest_contig_mb	Non-cheese	Longi cheese	22	3	1.74	0.1	0.2	ns
largest_contig_mb	Bisi cheese	Longi cheese	7	3	1.13	0.3	0.4	ns
number_contigs_1kb	Non-cheese	Bisi cheese	22	7	-1.78	0.1	0.2	ns
number_contigs_1kb	Non-cheese	Longi cheese	22	3	0.24	0.8	0.8	ns
number_contigs_1kb	Bisi cheese	Longi cheese	7	3	1.33	0.2	0.3	ns
number_gene	Non-cheese	Bisi cheese	22	7	-3.81	0.00014	0.000421	***
number_gene	Non-cheese	Longi cheese	22	3	0.72	0.5	0.5	ns
number_gene	Bisi cheese	Longi cheese	7	3	3.04	0.002	0.004	**
gc_content_percent	Non-cheese	Bisi cheese	22	7	-1.97	0.05	0.15	ns
gc_content_percent	Non-cheese	Longi cheese	22	3	0.17	0.86	0.86	ns
gc_content_percent	Bisi cheese	Longi cheese	7	3	1.39	0.16	0.24	ns
captains	Non-cheese	Bisi cheese	22	7	-0.55	0.58	0.58	ns
captains	Non-cheese	Longi cheese	22	3	1.96	0.05	0.08	ns
captains	Bisi cheese	Longi cheese	7	3	2.09	0.04	0.08	ns

### Sheet: Table S7
Table S7. Enrichment of Pfam domains among gene families contracted on the branch leading to Bisifusarium domesticum. Gene families showing significant family-wide size variation in CAFE5 (P < 0.05) and an inferred copy-number decrease on the branch leading to the sampled B. domesticum strains were tested for Pfam-domain enrichment using two-sided Fisher’s exact tests. Domain frequencies were com…
Domain description	Pfam accession	log2OR	n_families	P	Adjusted P
Fungal specific transcription factor domain	PF04082	1.15016	47	6.25e-06	0.000265
Major Facilitator Superfamily	PF07690	0.882146	77	8.16e-06	0.000265
NAD(P)-binding Rossmann-like domain	PF13450	1.7237	21	1.53e-05	0.000332
Amino acid permease	PF00324	1.74448	17	8.1e-05	0.00131634
Amino acid permease	PF13520	1.63174	17	0.00018	0.00234157
Fungal Zn(2)-Cys(6) binuclear cluster domain	PF00172	0.857886	44	0.000858	0.00929098
Ankyrin Repeat	PF00023	1.2009	14	0.00771553	0.0513936
Sugar (and other) transporter	PF00083	0.819452	29	0.00790671	0.0513936
Fungal-specific transcription factor domain	PF11951	1.2207	14	0.00711926	0.0513936
Ankyrin Repeat	PF12796	1.26112	14	0.00610135	0.0513936
ATPase family associated with various cellular activities	PF00004	Inf	0	0.0223616	0.0908439
Cytochrome P450	PF00067	1.08741	14	0.0168359	0.0908439
RNA recognition motif	PF00076	Inf	0	0.0216064	0.0908439
Carboxylesterase family	PF00135	1.49658	7	0.0207544	0.0908439
WD domain, G-beta repeat	PF00400	-2.16851	2	0.0168968	0.0908439
Heterokaryon Incompatibility Protein (HET) domain	PF06985	0.891068	18	0.02168	0.0908439
Alpha/beta hydrolase family	PF12697	1.24819	10	0.0244488	0.0934809

### Sheet: Table S8
Table S8. Over-representation and under-representation of Clusters of Orthologous Groups (COG) functional categories among gene families contracted on the branch leading to Bisifusarium domesticum. Gene families showing significant family-wide size variation in CAFE5 (P < 0.05) and an inferred copy-number decrease on the branch leading to the sampled B. domesticum strains were tested for COG func…
COG Function	COG	log2FE	n_families	P	Adjusted P
Secondary metabolites biosynthesis, transport and catabolism	Q	0.94294	95	1.46e-07	3.06e-06
Carbohydrate transport and metabolism	G	0.881581	93	1.16e-06	1.22e-05
Translation, ribosomal structure and biogenesis	J	-1.78863	10	4.68e-06	3.28e-05
Amino acid transport and metabolism	E	0.772655	87	2.53e-05	0.000133
RNA processing and modification	A	-1.74042	8	0.000105	0.000442
Posttranslational modification, protein turnover, chaperones	O	-0.946613	25	0.000762	0.00266871
Cell cycle control, cell division, chromosome partitioning	D	-2.20308	3	0.00175752	0.00527256
Intracellular trafficking, secretion and vesicular transport	U	-0.835119	25	0.00375951	0.00986872
Signal transduction mechanisms	T	-0.73969	20	0.023606	0.0550808

### Sheet: Table S9
Table S10. Enrichment of Pfam domains among gene families containing inferred duplications on the branch leading to Longinectria lagenoides. Gene families containing at least one high-confidence inferred duplication on the branch leading to the sampled L. lagenoides strains were tested for Pfam-domain enrichment using two-sided Fisher’s exact tests. Domain frequencies were compared between duplic…
Domain description	Pfam accession	log2OR	n_families	P	Adjusted P
Heterokaryon Incompatibility Protein (HET) domain	PF06985	2.73691	23	6.25e-06	0.000265
Ankyrin Repeat	PF00023	1.84762	8	8.16e-06	0.000265
